# Dynamic 3D chromosomal landscapes in acute leukemia

**DOI:** 10.1101/724427

**Authors:** Andreas Kloetgen, Palaniraja Thandapani, Panagiotis Ntziachristos, Yohana Ghebrechristos, Sofia Nomikou, Charalampos Lazaris, Xufeng Chen, Hai Hu, Sofia Bakogianni, Jingjing Wang, Yi Fu, Francesco Boccalatte, Hua Zhong, Elisabeth Paietta, Thomas Trimarchi, Yixing Zhu, Pieter van Vlierberghe, Giorgio G Inghirami, Timothee Lionnet, Iannis Aifantis, Aristotelis Tsirigos

## Abstract

Three-dimensional (3D) chromatin architectural changes can alter the integrity of topologically associated domains (TADs) and rewire specific enhancer-promoter interactions impacting gene expression. Recently, such alterations have been implicated in human disease, highlighting the need for a deeper understanding of their role. Here, we investigate the reorganization of chromatin architecture in T cell acute lymphoblastic leukemia (T-ALL) using primary human leukemia specimens and its dynamic responses to pharmacological agents. Systematic integration of matched *in situ* Hi-C, RNA-Seq and CTCF ChIP-Seq datasets revealed widespread changes in intra-TAD chromatin interactions and TAD boundary insulation in T-ALL. Our studies identify and focus on a TAD “fusion” event being associated with loss of CTCF-mediated insulation, enabling direct interactions between the MYC promoter and a distal super-enhancer. Moreover, our data show that small molecule inhibitors targeting either oncogenic signal transduction or epigenetic regulation reduce specific 3D interactions associated with transformation. Overall, our study highlights the impact, complexity and dynamic nature of 3D chromatin architecture in human acute leukemia.

**One Sentence Summary:** 3D chromatin alterations in T cell leukemia are accompanied by changes in insulation and oncogene expression and can be partially restored by targeted drug treatments.
