## Supplemental Table 1 for "Dynamic 3D chromosomal landscapes in acute leukemia"

### Sheet: Sequencing read alignment stats
Hi-C
Cell type	Treatment	Biological replicate	Total sequencing reads	ds.accepted.intra	ds.accepted.inter	ds.too.close	ds.filtered	ds.duplicate	single.sided	multihit	unmapped
T-ALL 1	N/A	1	357743263	86727095	110409423	24001020	29686963	5132785	7148642	91615158	3022177
T-ALL 2	N/A	1	193032799	74987109	28007162	11354276	774110	14372814	4375912	58914583	246833
T-ALL 3	N/A	1	197679209	58965529	19742271	23838639	1183113	26626678	5117333	50356214	11849432
T-ALL 4	N/A	1	265987545	76788949	18176600	27263543	1219824	25753873	11431397	55566644	49786715
T-ALL 5	N/A	1	200161885	70245580	16547079	24036879	1041471	29287111	3560841	52175509	3267415
ETP-ALL 1	N/A	1	276855502	102218284	21990792	24422713	1142065	36780858	5402930	81443317	3454543
ETP-ALL 2	N/A	1	316151698	92883819	29905278	28663302	1595546	15384596	15938943	60122963	71657251
ETP-ALL 3	N/A	1	309176594	118110361	32994982	39115251	1345596	15723438	9175363	78793719	13917884
ETP-ALL 4	N/A	1	266194234	100931543	25689490	31674556	1116085	11744323	11362227	66139818	17536192
T cell 1	N/A	1	241953113	92185064	45570675	12957270	24770464	4423794	2852778	58318252	874816
T cell 2	N/A	1	101758893	33008803	26114380	6236527	7202678	1169936	1199345	26598791	228433
T cell 3	N/A	1	227780622	75195534	31935940	18361455	739670	28202620	2980458	69929766	435179
CUTLL1	DMSO (HindIII)	1	302692824	130848183	32319090	19740546	31603293	10030960	4364667	72872130	913955
CUTLL1	DMSO (HindIII)	2	303105708	127118003	27143080	24845406	37763903	10273518	4502354	70525162	934282
Jurkat	DMSO	1	293286388	128960246	29541056	19601395	27398486	9306326	3812980	73495671	1170228
Jurkat	DMSO	2	56589404	25989690	6127031	3561467	5691023	499895	827315	13688345	204638
CUTLL1	gSI	1	265916773	118114491	26243490	17769180	27940853	8442269	3443787	63335512	627191
CUTLL1	gSI	2	301890887	135093570	30097936	21697222	27704884	10149322	3792561	72460759	894633
CUTLL1	DMSO (Arima)	1	207001212	73864229	22036823	24872611	1544019	22931472	4466837	56560397	724824
CUTLL1	DMSO (Arima)	2	233147442	79075935	23341939	27630423	1708432	34810343	4064883	61877673	637814
CUTLL1	THZ1	1	239983742	75225685	32113305	26314859	1639628	35309609	4053408	64750155	577093
CUTLL1	THZ1	2	248727746	80210884	34953195	28066332	1983235	28242874	5391605	68574384	1305237
HiChIP
Cell type	Treatment	Biological replicate	Total sequencing reads	ds.accepted.intra	ds.accepted.inter	ds.filtered	ds.duplicate	single.sided	multihit	unmapped
CUTLL1	DMSO	1	131679181	41780623	11254775	21860239	12267068	8967715	9707430	24734769	1106562
ChIP-Seq
Cell type	Antibody	Treatment	Biological replicate	Total sequencing reads	Aligned sequencing reads	De-duplicated sequencing reads	% De-duplicated
T-ALL 1	CTCF	N/A	1	20288249	15448359	3538730	22.9068
T-ALL 1	CTCF	N/A	2	26333124	15596262	3314887	21.2544
T-ALL 1	Input	N/A	1	26456198	22137893	21069502	95.1739
T-ALL 2	CTCF	N/A	1	62204365	41319057	31945949	77.3153
T-ALL 2	CTCF	N/A	2	69002143	46636106	36337778	77.9177
T-ALL 2	Input	N/A	1	29837424	21015630	17778725	84.5976
T cells	CTCF	N/A	1	29065013	23651662	6394747	27.0372
T cells	CTCF	N/A	2	27979938	23347766	13077079	56.01
T cells	Input	N/A	1	17423962	13886626	12269403	88.3541
CUTLL1	CTCF	DMSO	1	44976940	38774265	31356661	80.8698
CUTLL1	CTCF	DMSO	2	46641298	39801500	34849658	87.5587
CUTLL1	CTCF	DMSO	3	27830994	23492898	21481181	91.4369
CUTLL1	CTCF	DMSO	4	34334522	29204928	28025573	95.9618
CUTLL1	CTCF	DMSO	5	28819136	24528562	23529734	95.9279
CUTLL1	Input	DMSO	1	34402954	28057674	27116827	96.6467
CUTLL1	CTCF	gSI	1	24495292	20652449	18838441	91.2165
CUTLL1	CTCF	gSI	2	64651128	54520396	47793789	87.6622
CUTLL1	CTCF	gSI	3	38777963	33131636	29140658	87.9542
CUTLL1	Input	gSI	1	14175284	10683486	10432607	97.6517
Jurkat	CTCF	DMSO	1	42222141	35847726	28042078	78.2255
Jurkat	CTCF	DMSO	2	64644167	54320085	43003657	79.1671
CUTLL1	H3K27ac	DMSO	1	43960413	38390850	34646771	90.2475
CUTLL1	H3K27ac	DMSO	2	35192853	30631267	28225247	92.1452
CUTLL1	H3K27ac	gSI	1	34990601	30528486	27669667	90.6356
CUTLL1	H3K27ac	gSI	2	49342353	43166370	38112581	88.2923
CUTLL1	H3K27ac	DMSO (control for THZ1)	1	59950500	52648974	49268139	93.5785
CUTLL1	H3K27ac	DMSO (control for THZ1)	2	56764784	49753497	46871760	94.208
CUTLL1	H3K27ac	THZ1	1	38153804	33487252	31711723	94.6979
CUTLL1	H3K27ac	THZ1	2	54941268	48032346	45319637	94.3523
RNA-Seq
Sample	Total sequencing reads	Aligned sequencing reads	De-duplicated sequencing reads	% De-duplicated reads
T-ALL 1	64698471	49129675	10074043	20.505
T-ALL 2	56828251	43344167	11055448	25.5062
T-ALL 3	68475763	51250386	11744498	22.9159
T-ALL 4	167486184	124183744	18373183	14.7952
T-ALL 5	50763749	39880610	10843976	27.1911
ETP-ALL 1	65202885	49910253	12145292	24.3343
ETP-ALL 2	86124193	60587302	16596807	27.3932
ETP-ALL 3	53755823	40465149	21563253	53.2885
ETP-ALL 4	104554838	83313104	65471542	78.5849
4C-Seq
Cell type	Viewpoint	Viewpoint coordinates	Treatment	Biological replicate	Total sequencing reads	Aligned sequencing reads
T cells	MYC promoter	chr8:128747863	N/A	1	29527186	25742333
T cells	MYC promoter	chr8:128747863	N/A	2	25059982	21934084
T cells	MYC promoter	chr8:128747863	NT gRNA	1	12910037	12113216
T cells	MYC promoter	chr8:128747863	NT gRNA	2	10932888	10478279
T cells	MYC promoter	chr8:128747863	CTCF-binding targeting sgRNA	1	10638608	9834749
T cells	MYC promoter	chr8:128747863	CTCF-binding targeting sgRNA	2	10298861	9481639
T-ALL 1	MYC promoter	chr8:128747863	N/A	1	21051464	16725162
T-ALL 2	MYC promoter	chr8:128747863	N/A	1	27965558	22019307
T-ALL 3	MYC promoter	chr8:128747863	N/A	1	11461105	10767141
T-ALL 3	MYC promoter	chr8:128747863	N/A	2	11622266	11024904
CUTLL1	MYC promoter	chr8:128747863	DMSO	1	11447651	10449188
CUTLL1	MYC promoter	chr8:128747863	DMSO	2	18188145	16632351
CUTLL1	MYC promoter	chr8:128747863	DMSO	3	13788870	12664320
CUTLL1	MYC promoter	chr8:128747863	DMSO	4	13926927	12039157
CUTLL1	MYC promoter	chr8:128747863	DMSO	5	16224756	13930747
CUTLL1	MYC promoter	chr8:128747863	gSI	1	11547868	10496107
CUTLL1	MYC promoter	chr8:128747863	gSI	2	11940962	10848375
CUTLL1	MYC promoter	chr8:128747863	gSI	3	7425332	6641806
CUTLL1	MYC promoter	chr8:128747863	DMSO (control for THZ1)	1	14649295	12322642
CUTLL1	MYC promoter	chr8:128747863	DMSO (control for THZ1)	2	13408224	11793093
CUTLL1	MYC promoter	chr8:128747863	DMSO (control for THZ1)	3	13528572	12090998
CUTLL1	MYC promoter	chr8:128747863	THZ1	1	16792815	15416390
CUTLL1	MYC promoter	chr8:128747863	THZ1	2	14073777	12650673
CUTLL1	MYC promoter	chr8:128747863	THZ1	3	20370184	18870767
Jurkat	MYC promoter	chr8:128747863	DMSO	1	4400262	2933670
Jurkat	MYC promoter	chr8:128747863	DMSO	2	9677839	7492140
Jurkat	MYC promoter	chr8:128747863	DMSO	3	6702008	4412533
Jurkat	MYC promoter	chr8:128747863	THZ1	1	6559453	5157115
Jurkat	MYC promoter	chr8:128747863	THZ1	2	8055603	4498659
Jurkat	MYC promoter	chr8:128747863	THZ1	3	7381883	4323446
CUTLL1	LUNAR1 promoter	chr15:99560061	DMSO	1	13248691	11296531
CUTLL1	LUNAR1 promoter	chr15:99560061	DMSO	2	13776926	11356990
CUTLL1	LUNAR1 promoter	chr15:99560061	gSI	1	11175410	9536956
CUTLL1	LUNAR1 promoter	chr15:99560061	gSI	2	11228596	8934291
CUTLL1	APCDD1 enhancer	chr18:10340120	DMSO	1	16908830	9984528
CUTLL1	APCDD1 enhancer	chr18:10340120	DMSO	2	8255032	5879343
CUTLL1	APCDD1 enhancer	chr18:10340120	gSI	1	10647267	7686951
CUTLL1	APCDD1 enhancer	chr18:10340120	gSI	2	11743631	8361638
CUTLL1	IKZF2 promoter	chr2:214008981	DMSO (control for gSI)	1	7461489	4847894
CUTLL1	IKZF2 promoter	chr2:214008981	DMSO (control for gSI)	2	11389072	7504376
CUTLL1	IKZF2 promoter	chr2:214008981	DMSO (control for gSI)	3	14319697	9102337
CUTLL1	IKZF2 promoter	chr2:214008981	gSI	1	19223513	11726685
CUTLL1	IKZF2 promoter	chr2:214008981	gSI	2	16231863	10557631
CUTLL1	IKZF2 promoter	chr2:214008981	gSI	3	8762626	5610433
CUTLL1	IKZF2 promoter	chr2:214008981	DMSO (control for THZ1)	1	9794863	6104958
CUTLL1	IKZF2 promoter	chr2:214008981	DMSO (control for THZ1)	2	16399921	9905139
CUTLL1	IKZF2 promoter	chr2:214008981	DMSO (control for THZ1)	3	14138684	9005756
CUTLL1	IKZF2 promoter	chr2:214008981	THZ1	1	13134511	8715588
CUTLL1	IKZF2 promoter	chr2:214008981	THZ1	2	13727714	9319726
CUTLL1	IKZF2 promoter	chr2:214008981	THZ1	3	12543418	8433746
GRO-Seq
Cell type	Treatment	Replicate	Total sequencing reads	Aligned sequencing reads
CUTLL1	DMSO	1	23508949	12919829
CUTLL1	DMSO	2	24341537	12703491
CUTLL1	gSI	1	16729536	10144208
CUTLL1	gSI	2	23699088	12443229
CUTLL1	gSI (1h post release)	1	18885168	11459828
CUTLL1	gSI (1h post release)	2	20608284	11529908
CUTLL1	gSI (2 hours post release)	1	17605237	11415061
CUTLL1	gSI (2 hours post release)	2	17552696	10928893
CUTLL1	gSI (3 hours post release)	1	16035665	9852974
CUTLL1	gSI (3 hours post release)	2	17801049	11495784
CUTLL1	gSI (4 hours post release)	1	17833905	11208883
CUTLL1	gSI (4 hours post release)	2	20218155	11781327
CUTLL1	gSI (5 hours post release)	1	16085160	10186352
CUTLL1	gSI (5 hours post release)	2	19643106	10671404
CUTLL1	gSI (6 hours post release)	1	17154961	10749169
CUTLL1	gSI (6 hours post release)	2	16956083	10278227
CUTLL1	gSI (10 hours post release)	1	17569927	11243067
CUTLL1	gSI (10 hours post release)	2	17425245	11210922
WGS
Cell type	Total sequencing reads	Aligned sequencing reads	Mean per-base coverage
T-ALL 1	817106206	777709839	31.47
T-ALL 2	808825370	670677855	27.47
