## Supplemental Table 2 for "Dynamic 3D chromosomal landscapes in acute leukemia"

### Sheet: Sheet1
Cell type	Protocol	Accession ID (NCBI GEO)	Reference PMID
CUTLL1	RNA-Seq	GSM1446777, GSM1446778, GSM1446779	25104330
Jurkat	RNA-Seq	GSM2691429, GSM2691430, GSM2691431, GSM2691441, GSM2691442, GSM2691443	29438697
T cells	RNA-Seq	EGAS00001000752	27863251
T cells	ChIP-Seq H3K27ac	GSM999004, GSM999005	24670763
CUTLL1	ChIP-Seq NOTCH1 w4h	GSM1252936	24374627
CUTLL1	ChIP-Seq NOTCH1 gSI	GSM1252933	24374627
Jurkat	ChIP-Seq CDK7	GSM1296385	25043025
CUTLL1	ChIP-Seq BRD4	GSM1252941	24374627
Loucy	ChIP-Seq H3K27ac	GSM1916974, GSM1916975	27168467
CUTLL1	ATAC-Seq	GSM2411156, GSM2411157, GSM2411158	28904128
T cells	ATAC-Seq	GSM2705065, GSM2705066, GSM2705067, GSM2705068, GSM2705069, GSM2705070	28945252
