## Supplemental Table 4 for "Dynamic 3D chromosomal landscapes in acute leukemia"

### Sheet: Sheet1
Sample	#TADs
T cell donor 1	2966
T cell donor 2	2382
T cell donor 3	2883
T-ALL 1	2687
T-ALL 2	3346
T-ALL 3	3161
T-ALL 4	3483
T-ALL 5	3213
CUTLL1	3320
Jurkat	3756
ETP-ALL 1	3503
ETP-ALL 2	3565
ETP-ALL 3	3365
ETP-ALL 4	3097
